# Biomarker-based outcome prediction in prostate adenocarcinoma depends on the *TMPRSS2-ERG* status

**DOI:** 10.1101/546200

**Authors:** Julia S. Gerke, Martin F. Orth, Yuri Tolkach, Laura Romero-Pérez, Fabienne Wehweck, Stefanie Stein, Julian Musa, Maximilian M. L. Knott, Tilman L. B. Hölting, Jing Li, Giuseppina Sannino, Aruna Marchetto, Shunya Ohmura, Florencia Cidre-Aranaz, Martina Müller-Nurasyid, Konstantin Strauch, Christian Stief, Glen Kristiansen, Thomas Kirchner, Alexander Buchner, Thomas G. P. Grünewald

## Abstract

**Background:** Prostate adenocarcinoma (PCa) with/without the *TMPRSS2-ERG* (T2E)-fusion represent distinct molecular subtypes.

**Objective:** To investigate gene-signatures associated with metastasis in T2E-positive and -negative PCa, and to identify and validate subtype-specific prognostic biomarkers.

**Design, setting and participants:** Gene expression and clinicopathological data of two discovery PCa cohorts (total *n*=783) were separately analyzed regarding the T2E-status. Selected subtype-specific biomarkers were validated in two additional cohorts (total *n*=405).

**Outcome measurements and statistical analysis:** From both discovery cohorts, we generated two gene lists ranked by their differential intratumoral expression in patients with/without metastases stratified by T2E-status, which were subjected to gene set enrichment and leading-edge analyses. The resulting top 20 gene-signatures of both gene lists associated with metastasis were analyzed for overlaps between T2E-positive and -negative cases. Genes shared by several functional gene-signatures were tested for their association with event-free survival using the Kaplan-Meier method in a validation cohort. Immunohistochemistry was performed in another validation cohort.

**Results and limitations:** Metastatic T2E-positive and -negative PCa are characterized by different gene-signatures. Five genes (*ASPN, BGN, COL1A1, RRM2* and *TYMS*) were identified whose high expression was significantly associated with worse outcome exclusively in T2E-negative PCa. This was validated in an independent cohort for all genes and additionally for RRM2 by immunohistochemistry in a separate validation cohort. No prognostic biomarkers were identified exclusively for T2E-positive tumors.

**Conclusions:** Our study demonstrates that the prognostic value of biomarkers critically depends on the molecular subtype, i.e. the T2E-status, which should be considered when screening for and applying novel prognostic biomarkers for outcome prediction in PCa.

**Patient summary:** Outcome prediction for PCa is complex. The results of this study highlight that the validity of prognostic biomarkers depends on the molecular subtype, specifically the presence/absence of T2E. The reported new subtype-specific biomarkers exemplify that biomarker-based outcome prediction in PCa should consider the T2E-status.
