## Supplementary Tables 1-4 for "Biomarker-based outcome prediction in prostate adenocarcinoma depends on the *TMPRSS2-ERG* status"

### Sheet: Supp_Table_1
Supplementary Table 1
Parameter	ERG-negative sub-cohort	ERG-positive sub-cohort
Number of patients	86	47
Age, median (range)	65 (48-75)	65 (45-75)
PSA, ng/ml
Median (range)	7.5 (1.0-163)	6.6 (1.5-58.4)
ISUP Grade group (Gleason Score):
1 (3+3)	37	23
2 (3+4)	18	12
3 (4+3)	7	4
4 (4+4, 3+5, 5+3)	16	4
5 (>4+5)	7	2
pN-stage
pN0	77	42
pN1	8	5
R-status
R0	49	23
R1	37	23
pT-stage
pT2	49	26
pT3	35	20
pT4	2	1
BCR
no	63	38
yes	23	9
Median follow-up,
Months (range)	62 (1-134)	60 (10-136)
RRM2 (median of all tumor TMA cores), %
Median (range)	3.0 (0.0-15.0)	2.5 (0.0-15.0)

### Sheet: Supp_Table_2
Supplementary Table 2
Top 20 functional gene-signatures pathways from ranked GSEA of rGL-pos	NES	NOM P	FDR q
SOTIRIOU_BREAST_CANCER_GRADE_1_VS_3_UP	2.06	0	0.095
BIDUS_METASTASIS_UP	2	0	0.104
CROONQUIST_IL6_DEPRIVATION_DN	1.95	0	0.106
CHANG_CYCLING_GENES	1.91	0	0.118
ODONNELL_TFRC_TARGETS_DN	1.91	0.009	0.094
WINNEPENNINCKX_MELANOMA_METASTASIS_UP	1.89	0.006	0.095
ROSTY_CERVICAL_CANCER_PROLIFERATION_CLUSTER	1.84	0.003	0.129
WHITFIELD_CELL_CYCLE_G1_S	1.82	0	0.138
FISCHER_DREAM_TARGETS	1.81	0	0.134
WEST_ADRENOCORTICAL_TUMOR_UP	1.77	0	0.17
NIKOLSKY_BREAST_CANCER_8Q23_Q24_AMPLICON	1.75	0.007	0.187
SETLUR_PROSTATE_CANCER_TMPRSS2_ERG_FUSION_UP	1.74	0.003	0.19
FISCHER_G2_M_CELL_CYCLE	1.71	0.014	0.22
ROY_WOUND_BLOOD_VESSEL_UP	1.68	0.013	0.253
ZHAN_MULTIPLE_MYELOMA_CD1_AND_CD2_UP	1.67	0.03	0.247
JOHANSSON_BRAIN_CANCER_EARLY_VS_LATE_DN	1.65	0.02	0.275
CREIGHTON_ENDOCRINE_THERAPY_RESISTANCE_2	1.65	0.005	0.26
NIKOLSKY_MUTATED_AND_AMPLIFIED_IN_BREAST_CANCER	1.65	0.023	0.249
JIANG_TIP30_TARGETS_UP	1.62	0.029	0.277
HORIUCHI_WTAP_TARGETS_DN	1.62	0	0.27
Top 20 functional gene-signatures pathways from ranked GSEA of rGL-neg	NES	NOM P	FDR q
POOLA_INVASIVE_BREAST_CANCER_UP	3.11	0	0
WIELAND_UP_BY_HBV_INFECTION	2.66	0	0
SANA_RESPONSE_TO_IFNG_UP	2.47	0	0
NAKAYAMA_SOFT_TISSUE_TUMORS_PCA1_UP	2.43	0	0
THUM_SYSTOLIC_HEART_FAILURE_UP	2.42	0	0
FULCHER_INFLAMMATORY_RESPONSE_LECTIN_VS_LPS_DN	2.41	0	0
TURASHVILI_BREAST_LOBULAR_CARCINOMA_VS_DUCTAL_NORMAL_UP	2.4	0	0
HELLER_SILENCED_BY_METHYLATION_UP	2.39	0	0
LINDSTEDT_DENDRITIC_CELL_MATURATION_A	2.38	0	0
BROWNE_INTERFERON_RESPONSIVE_GENES	2.43	0	0
LEE_DIFFERENTIATING_T_LYMPHOCYTE	2.33	0	0
RODWELL_AGING_KIDNEY_UP	2.32	0	0
GAURNIER_PSMD4_TARGETS	2.32	0	0
SENGUPTA_NASOPHARYNGEAL_CARCINOMA_UP	2.32	0	0
BOSCO_TH1_CYTOTOXIC_MODULE	2.31	0	0
SCHUETZ_BREAST_CANCER_DUCTAL_INVASIVE_UP	2.31	0	0
MCLACHLAN_DENTAL_CARIES_UP	2.3	0	0
TURASHVILI_BREAST_LOBULAR_CARCINOMA_VS_LOBULAR_NORMAL_DN	2.29	0	0
KIM_GLIS2_TARGETS_UP	2.29	0	0
GRAESSMANN_RESPONSE_TO_MC_AND_SERUM_DEPRIVATION_UP	2.29	0	0

### Sheet: Supp_Table_3
Supplementary Table 3
topGL-pos
Dataset	GSE46691	TCGA			GSE16560
Gene	P value (metastasis)	P value (metastasis)	P value (EFS)	Expression level associated with long EFS	P value (EFS)	Expression level associated with long EFS
ANP32E	0.374416	0.280368	0.858	low	0.085	low
ASF1B	0.496989	0.263606	0.589	low	-	-
CDC20	0.236166	0.0562259	0.443	low	0.072	high
CKS2	0.627364	0.10581	0.251	low	0.984	low
DEPDC1	0.119466	0.1412	0.163	low	-	-
FAM83D	0.427642	0.015676	0.306	low	-	-
GMNN	4.07892e-05	0.00560905	0.139	low	0.64	high
KIF4A	0.853036	0.0613639	0.392	low	-	-
PTTG1	0.700429	0.149697	0.17	low	0.837	low
RRM2	0.00505683	0.190199	0.419	high	0.215	low
SPC25	0.390985	0.0445199	0.538	low	-	-
TROAP	0.0211329	0.0323728	0.067	low	0.117	high
TYMS	2.85591e-05	0.312331	0.668	high	0.687	low
UBE2C	0.441043	0.0740428	0.237	low	0.166	high
UHRF1	0.0786773	0.177528	0.352	low	-	-
WEE1	0.000106639	0.00165362	0.198	low	0.211	high

### Sheet: Supp_Table_4
Supplementary Table 4
topGL-neg
Dataset	GSE46691	TCGA			GSE16560
Gene	P value (metastasis)	P value (metastasis)	P value (EFS)	Expression level associated with long EFS	P value (EFS)	Expression level associated with long EFS
AIF1	0.764944	0.00039544	0.024	low	0.11	low
APOC1	0.128184	0.00169442	0.05	low	0.86	low
APOE	0.109536	0.011971	0.021	low	0.005	low
ARHGDIB	0.017908	6.77354e-05	0.137	low	0.824	low
ASPN	7.3693e-05	8.91555e-06	0.001	low	0.0003051	low
BGN	0.00252742	0.000352368	0.015	low	0.0004839	low
BST2	0.208379	0.00949242	0.122	low	0.569	high
C1QB	0.160107	9.8926e-05	0.044	low	0.739	low
CCL2	0.120808	0.147275	0.888	low	0.85	low
CCL8	0.0541538	6.21964e-05	0.178	low	0.745	low
CCR1	0.95651	6.10491e-06	0.162	low	0.385	low
CD14	0.0761814	0.0730379	0.073	low	0.317	low
CD52	0.0171052	0.000155498	0.058	low	0.618	high
CD53	0.154586	5.28811e-06	0.121	low	0.559	high
CD74	0.0539193	0.000380564	0.253	low	0.629	high
CDH11	0.000998933	0.000454761	0.434	low	0.806	high
CFB	0.179383	0.207414	0.188	high	0.035	high
COL1A1	0.000156986	9.63984e-06	0.025	low	0.007	low
COL1A2	0.00245006	0.00274995	0.35	low	0.232	low
COL3A1	0.000319167	2.33849e-05	0.126	low	0.008	low
COMP	0.325368	5.548e-06	0.003	low	0.096	low
CTSS	0.0621213	5.31485e-05	0.377	low	0.797	low
CXCL11	0.293174	3.64877e-06	0.053	low	0.407	high
CXCL13	0.00233079	0.0120856	0.519	low	0.009	high
CXCL9	0.94004	2.08606e-06	0.031	low	0.22	high
CXCR4	0.00925268	0.000999632	0.166	low	0.35	low
EVI2B	0.00961403	1.83802e-05	0.435	low	0.182	high
F13A1	0.515277	0.00711495	0.428	low	0.268	low
FCGR2A	0.370731	1.98227e-05	0.057	low	0.037	low
FN1	0.000992276	0.000400518	0.069	low	0.029	low
FYB	0.132001	4.65084e-06	0.275	low	0.799	high
GBP1	0.169248	0.00033467	0.436	low	0.844	low
GPNMB	0.00245006	0.000677926	0.091	low	0.097	low
GZMB	0.124453	0.066804	0.9	low	0.77	high
GZMK	0.893787	0.00135955	0.53	low	0.006	high
HCLS1	0.0998846	6.2201e-05	0.018	low	0.812	high
HLA-DMB	0.231704	0.000405657	0.019	low	0.495	high
HLA-DPA1	0.029019	0.000164129	0.072	low	0.938	high
HLA-DPB1	0.0597881	0.00205674	0.046	low	0.642	high
HLA-DRA	0.00291285	2.20243e-05	0.16	low	0.865	high
HLA-DRB1	0.464471	0.000804549	0.026	low	0.974	high
HLA-E	0.165201	0.00049673	0.948	high	0.165	high
HLA-F	0.38189	0.00056298	0.029	low	0.997	high
IFI27	0.0234532	0.00047832	0.104	low	0.198	low
IFI30	0.00245006	9.35742e-05	0.014	low	0.275	low
IFI44	0.643654	8.36352e-07	0.011	low	0.05	high
IFIT3	0.45875	1.53871e-08	0.022	low	0.545	high
INHBA	0.00847187	4.50341e-06	0.091	low	0.0005071	low
ISG15	0.917625	0.000155498	0.864	high	0.736	high
LAPTM5	0.0716252	4.7365e-05	0.039	low	0.249	low
LRRC15	0.176356	0.00327491	0.205	low	-	-
LST1	0.161792	0.00145805	0.047	low	0.326	high
LTB	0.551102	0.000194097	0.87	low	0.512	low
LUM	0.0225477	0.0379523	0.696	high	0.266	low
LY96	0.875971	4.34245e-05	0.001	low	0.043	low
LYZ	0.0424552	0.000286436	0.201	low	0.245	high
MS4A4A	0.883387	0.00122325	0.081	low	0.959	low
MS4A6A	0.00910156	8.37386e-06	0.017	low	0.924	low
PLA2G7	2.67983e-05	0.0395386	0.052	low	4.307e-06	low
PLEK	0.959507	5.82003e-06	0.576	low	0.531	high
POSTN	0.000278031	0.000305683	0.066	low	0.007	low
PSMB9	0.585522	1.0101e-05	0.141	low	0.193	high
PTPRC	0.255252	2.44574e-05	0.111	low	0.928	low
RARRES3	0.159548	0.000999632	0.342	low	0.293	high
RGS1	0.0494034	2.48252e-05	0.198	low	0.601	high
RRM2	0.0436176	8.02317e-05	4.348e-05	low	0.002	low
SAMHD1	0.150275	0.0012524	0.806	high	0.545	low
SPARC	0.000138004	0.000653322	0.508	low	0.182	low
STAT1	0.132001	2.04294e-05	0.539	high	0.136	high
SULF1	0.00044354	0.00154511	0.612	low	0.758	high
TRIM22	0.233913	0.00144119	0.688	high	0.855	high
TYMS	0.00880592	0.0177108	0.001	low	3.286e-06	low
TYROBP	0.0180908	0.000677926	0.081	low	0.52	low
UBE2L6	0.159548	3.86522e-05	0.98	high	0.916	high
